# Antagonizing *cis*-regulatory elements of a conserved flowering gene mediate developmental robustness

**DOI:** 10.1101/2024.11.03.621740

**Authors:** Amy Lanctot, Anat Hendelman, Peter Udilovich, Gina M. Robitaille, Zachary B. Lippman

**Affiliations:** Howard Hughes Medical Institute, Cold Spring Harbor Laboratory, Cold Spring Harbor, NY, USA 11724; Cold Spring Harbor Laboratory, Cold Spring Harbor, NY, USA 11724

**Author notes:** **Corresponding Author** Zachary B. Lippman, 1 Bungtown Rd, Cold Spring Harbor Laboratory, Cold Spring Harbor, NY, USA 11724.

## Abstract

Developmental transitions require precise temporal and spatial control of gene expression. In plants, such regulation is critical for flower formation, which involves the progressive differentiation of stem cell populations within floral meristems followed by rapid sequential development of floral organs. Across plant taxa, these transitions are orchestrated by the F-box transcriptional co-factor gene *UNUSUAL FLORAL ORGANS* (*UFO*). The conserved and pleiotropic functions of *UFO* offer a useful framework for investigating how evolutionary processes have shaped the intricate *cis-*regulation of key developmental genes. By pinpointing a conserved promoter sequence in an accessible chromatin region of the tomato ortholog of *UFO*, we engineered *in vivo* a series of *cis-*regulatory alleles that caused both loss- and gain-of-function floral defects. These mutant phenotypes were linked to disruptions in predicted transcription factor binding sites for known transcriptional activators and repressors. Allelic combinations revealed dosage-dependent interactions between opposing alleles, influencing the penetrance and expressivity of gain-of-function phenotypes. These phenotypic differences support that robustness in tomato flower development requires precise temporal control of *UFO* expression dosage. Bridging our analysis to *Arabidopsis*, we found that although homologous sequences to the tomato regulatory region are dispersed within the *UFO* promoter, they maintain similar control over floral development. However, phenotypes from disrupting these sequences differ due to the differing expression patterns of *UFO*. Our study underscores the complex *cis-*regulatory control of dynamic developmental genes and demonstrates that critical short stretches of regulatory sequences that recruit both activating and repressing machinery are conserved to maintain developmental robustness.
