## Supplementary material for "Antagonizing *cis*-regulatory elements of a conserved flowering gene mediate developmental robustness": Data S2

### Sheet: Guide RNAs 
S2 Data. Oligos used in this study. Guide RNA sequences for editing of UFO and AN CNSs
Name of gRNA	Sequence 5’-3’ (including PAM)
UFO promoter
UFO-Pro-prox
G1	AGTTATGCAAAACCCATTGTAGG
G2	TGTTTGGGTAAACGTGAAAATGG
UFO-Pro-mid
G1	GTCAGATCAAAAGTCCAATCAGG
G2	GAAGCTGACAAGTCGCAAAAGGG
G3	TATCTTCCCATTTCCCAACTAGG
UFO-Pro-dis
G1	CTAAAATCTATGGAAATGAGGGG
G2	CTTCACGAAACCGCCACTTATGG
G3	AAAAGGTGAAAAACAAAATAAGG
UFO-Pro-non-CNS
G1	ATTTCTTGATTAATTGAAATCGG
G2	CAAAAACGGTTTAAAATATCTGG
G3	AAAAGATGTTCTAGAGAACAAGG
G4	TATTTAGGGACTTTATCTCGAGG
AN promoter
AN-CNS1
G1	CGTTGCAAATCAATTGAAATTGG
G2	TAATCCAAGACCTATTTATATGG
G3	GGTACCATATAAATAGGTCTTGG
G4	AAGGTTAATATAATGAATAGTGG
AN-CNS2
G1	AATCAATCTAGCACTAAATCAGG
G2	TTCGAATACTTAATCAAAATAGG
G3	TCAAAGGTGGTAAGATTGATTGG
AN-CNS3
G1	AATATTCAAAACAGAATGATGGG
G2	AAGAAAGATCTTGTTGGGTCAGG
G3	GTCTAATTGAACATGTATTTAGG
AN-CNS4
G1	AATAGCCCATATATGGATATTGG
G2	ATAACATGTCAAAAGAAACGAGG
G3	AAGAATACGATTTATTAGTAAGG
G4	GTAGATTGTCCTTCCTTCCTCGG
G5	TGTTTGGCAGAAAACTAGAAGGG
G6	ATGTTTGGCAGAAAACTAGAAGG
AN-Pro
G1	AAAGTAGAAGTTGGAAACATAGG
G2	AAAGTAGTACTCATCACATTTGG
G3	TTGGTACAATTAGACTGGATTGG
G4	TATACATTGATAATACTTGTTGG

### Sheet: Primers
S2 Data. Oligos used in this study. Primers used in this study
Name	Sequence
Genotyping
UFO-Pro-prox-geno-Fw	AGAAGTTGAGAAGCGTGCATG
UFO-Pro-prox-geno-Rv	CCATTGACCGGAGCTTGAGT
UFO-Pro-mid-geno-Fw	AACTACATAATGGCATGAATGGAGT
UFO-Pro-mid-geno-Rv	GACATCACAAAACATTTACAACTCAA
UFO-Pro-dis-geno-Fw	AAAGTAAGGGCCAGTTGAGTT
UFO-Pro-dis-geno-Rv	ATTTAGGGACTTTATCTCGAGGATT
UFO-Pro-non-CNS-geno-Fw	ATGAGAAAGAAAATGTGTGCAGT
UFO-Pro-non-CNS-geno-Rv	CCGGCCCAAAGTGGAAATTG
AN-CNS1-geno-Fw	AGGTAATCGGATGCACTAAGC
AN-CNS1-geno-Rv	ACGAAGTGACAAATTTTAAGTGGT
AN-CNS2-geno-Fw	TCGATAAATTTCATTTAGAGGATCGAA
AN-CNS2-geno-Rv	CGTCTTTTTACGACGTTTCAAGT
AN-CNS3-geno-Fw	AAGAGACAATTGGAGGCAAATTT
AN-CNS3-geno-Rv	GTGGTCTTAAACATGTTACGTGG
AN-CNS4-geno-Fw	TTTGACATTCTTTTAGCGTCATTTGA
AN-CNS4-geno-Rv	GCCTATGTGGAAGTCTACTCCA
AN-Pro-geno-Fw	TGCTGAGGTAAAACATGCAAAGG
AN-Pro-geno-Rv	AAAAAGAACACCTCCGGGCT
qPCR
AN_Fw	CGTTCACCGAGCCTTGTTGA
AN_Rv	ATTCTCCACTTCAGCAAACTGC
UBQ10_Fw	CGTGGTGGTGCTAAGAAGAG
UBQ10_Rv	ACGAAGCCTCTGAACCTTTC
