## Supplementary material for "Antagonizing *cis*-regulatory elements of a conserved flowering gene mediate developmental robustness": Data S3

### Sheet: Sheet1
S3 Data. CNSs identified by Conservatory in the UFO and AN promoters.
Region	CNS identifier	Sequence
UFO-Pro-dis	Athaliana_52143	CATTGCTAGATTCA
UFO-Pro-dis	Super_Brassicaeae_9810	AAAAGTAA
UFO-Pro-dis	Super_Brassicaeae_5135	CTGATCTAGGTGAA
UFO-Pro-dis	Super_Dicots_459	AATAAGTGTCAAAAGGTGAAAAACAAAATAAGGTTTGCTTGAAGAGTGAAGATAACCCAAACTACCAAGTTCGAAAAAGTTTTT
UFO-Pro-dis	Super_Dicots_18969	AACTTTTTTCCATAA
UFO-Pro-dis	Super_Dicots_16145	GTGGCGGTTTCGTGAAGG
UFO-Pro-dis	Athaliana_102470	GAGTTCTAGAATATGATAGCTAC
UFO-Pro-dis	Super_Brassicaeae_95124	TACCCCCTCATTTCCATAGATTTTAGAGCTAAGATA
UFO-Pro-dis	Super_Brassicaeae_115282	TTTGATGAACAGAC
UFO-Pro-mid	Athaliana_108485	GCGTAATTCAAA
UFO-Pro-mid	Super_Rosides_19937	AACCTAGTTGGGAAATGGGAAGATAGATGATTTGATAAAAACAAGACACTGTTTGGTTTCAGAGACTTCC
UFO-Pro-mid	Super_Dicots_12635	TTTAGCATCAAAACACAAACAAAAGCGAAGCCTCTTGAGTTACTGCAAATAGA
UFO-Pro-mid	Athaliana_73418	CCCTTTTGCGACTTGTCAGCTTCAGATATTCTCACTTG
UFO-Pro-mid	Super_Rosides_28526	TTCACGGTAAACAATGCCTTAAATAAGAAACCCTGATTGGACTTTTGATCTGACT
UFO-Pro-mid	Super_Brassicaeae_3532	TCTTCACTCTTTCTTCTTCT
UFO-Pro-mid	Super_Brassicaeae_27829	TTATTTTCAGTCATGATGT
UFO-Pro-mid	Super_Brassicaeae_111153	CTCTCTAACCCTAATC
UFO-Pro-prox	Super_Brassicaeae_50625	CTCTAGTTTTCTTGGGTT
UFO-Pro-prox	Super_Brassicaeae_25008	GATCTCCACGAGTACAATTTGACTGAC
UFO-Pro-prox	Athaliana_51109	GAAGATGTGA
UFO-Pro-prox	Athaliana_28243	GAAAAGTATTGGAGTAGTCTCC
UFO-Pro-prox	Super_Order_24471	TTCGATGCTGGGCATTGACAAGATAAC
UFO-Pro-prox	Super_Order_5633	TCTGAAGCTCTCAACTTTAAGACCATCACTTC
UFO-Pro-prox	Super_Brassicaeae_78859	CTCTGCCACCATTTTCACGTTTACCCAAACACACACATA
UFO-Pro-prox	Super_Brassicaeae_39594	TACAAACAAAATTTTGTTAGTCAATAATTA
UFO-Pro-prox	Athaliana_108522	TATAACCCC
UFO-Pro-prox	Athaliana_108725	ACGAACCTAGAACATCAACAAGCAC
UFO-Pro-prox	Athaliana_97025	CCACTTGACCGGTTTAG
UFO-Pro-prox	Super_Brassicaeae_114997	ACAATAAAGAAACACTATTTC
UFO-Pro-prox	Aalpina_63615	ATATGCCACCTTACTCTATTGAAGTCAAGAACATATCAAAAACCCATGCAAGAAGCTCACAGAGAAAGACCA
UFO-Pro-prox	Super_Brassicaeae_120827	CTTCAATAGAGTAAGGTGGCA
UFO-Pro-prox	Super_Brassicaeae_140224	TCAAGAACATATCAAAAACCCATGCA
UFO-Pro-prox	Athaliana_53618	TTTTGGTGAAAGTTATGCAAAACCCATTGTAGGAAAAGAGGCAAAGATCAT
AN-CNS1	Slycopersicum_113086	GTGGAAGCTG
AN-CNS1	Super_Solanaceae_24057	CAATTGATTTGC
AN-CNS1	Phygri1.3.fixed_82585	GGAGGTGTA
AN-CNS1	Super_Solanaceae_153623	TGGTTTGAGAAAATAGTACCAT
AN-CNS2	Slycopersicum_22342	TGATTGGGCAGTTG
AN-CNS2	Super_Solanaceae_166559	ACCCTAGTGACTCCCATGAATCTAAGAGTAAACATGAGGGATTCCA
AN-CNS2	Super_Solanaceae_189271	TGCTAGATTGATTGAAAAAAGCTACTGT
AN-CNS2	Super_Solanaceae_77524	TCAGGAACAAGGTCAAACTTCTGATGTAACTAGCCAAT
AN-CNS3	Slycopersicum_52758	TCAAAACAGAATGATG
AN-CNS3	Slycopersicum_14992	GTCTTCACTAATCATGATTACC
AN-Pro	Super_Dicots_16145	TAGGTTTCTTGATGGAATGCACAATTTCCAAATGTG
AN-Pro	Super_Solanaceae_40700	CTTTATCC
AN-Pro	Phygri1.3.fixed_135945	GGATAAA
AN-Pro	Super_Dicots_16145	AAGGAGGTTTCTTCAATGGGAACACAATTT
AN-Pro	Super_Solanaceae_40700	ACTACTTTTT
AN-Pro	Phygri1.3.fixed_135945	TGGAAAAA
AN-Pro	Slycopersicum_92944	TGTGTCTTGTAGGGTAATC
AN-Pro	Slycopersicum_60759	ACTGACTTAGATTTTGCAAACCCCACTTAA
AN-Pro	Super_Dicots_12635	TTTTTTCAACTGTCTTGGCTTTTCTTTGGTTATGTT
AN-Pro	Super_Solanaceae_123218	AGCCAAGACAGTTGAAAAAAGAG
AN-Pro	Slycopersicum_108883	CAAAGATC
AN-Pro	Slycopersicum_32576	ACCAAAAGCAAT
AN-CNS4	Super_Dicots_21514	TGTCTGTTGAACTACAGTCTGTAGATTGTCCTTCCTTCCTCGGC
AN-CNS4	Super_Dicots_4573	CTTGACAAGAAAACACTGAAATGATACATGTATCCATCACTCCACCAA
AN-CNS4	Super_Dicots_4573	ACTACAGTCTGTAGATT
AN-CNS4	Super_Solanaceae_65168	CCAAGAATCCAAAAGACAAACAGAGAAGCCAAAAAA
AN-CNS4	Super_Solanaceae_24801	CAGAAAACTAGAAGG
AN-CNS4	Super_Solanaceae_72217	TCATATCTC
AN-CNS4	Phygri1.3.fixed_116082	CATATCTCTTTCCTC
AN-CNS4	Super_Solanaceae_135776	TTTCCTCATTAGTGAAAA
AN-CNS4	Super_Solanaceae_14384	ACTCCACCTCCTTAACTCACATGTCCACTGAATTTGAGAAACATAAA
